# VERSO: a comprehensive framework for the inference of robust phylogenies and the quantification of intra-host genomic diversity of viral samples

**DOI:** 10.1101/2020.04.22.044404

**Authors:** Daniele Ramazzotti, Fabrizio Angaroni, Davide Maspero, Carlo Gambacorti-Passerini, Marco Antoniotti, Alex Graudenzi, Rocco Piazza

## Abstract

We introduce VERSO, a two-step framework for the characterization of viral evolution from sequencing data of viral genomes, which improves over phylogenomic approaches for consensus sequences. VERSO exploits an efficient algorithmic strategy to return robust phylogenies from clonal variant profiles, also in conditions of sampling limitations. It then leverages variant frequency patterns to characterize the intra-host genomic diversity of samples, revealing undetected infection chains and pinpointing variants likely involved in homoplasies. On simulations, VERSO outperforms state-of-the-art tools for phylogenetic inference. Notably, the application to 6726 Amplicon and RNA-seq samples refines the estimation of SARS-CoV-2 evolution, while co-occurrence patterns of minor variants unveil undetected infection paths, which are validated with contact tracing data. Finally, the analysis of SARS-CoV-2 mutational landscape uncovers a temporal increase of overall genomic diversity, and highlights variants transiting from minor to clonal state and homoplastic variants, some of which falling on the spike gene. Available at: https://github.com/BIMIB-DISCo/VERSO.
