## Supplementary File 2 for "VERSO: a comprehensive framework for the inference of robust phylogenies and the quantification of intra-host genomic diversity of viral samples"

### Sheet: Dataset #1
		# of samples with homoplasy					%of samples with homoplasy
Clonal genotype	# of samples	#11083_G_T	#14805_C_T	#18555_C_T	#27964_C_T	#28311_C_T	%11083_G_T	%14805_C_T	%18555_C_T	%27964_C_T	%28311_C_T
G1	85	1	0	1	0	0	0.0117647	0	0.0117647	0	0
G2	6	0	0	0	0	0	0	0	0	0	0
G3	103	1	0	0	0	0	0.00970874	0	0	0	0
G4	86	0	86	0	0	80	0	1	0	0	0.930233
G5	6	0	0	0	0	0	0	0	0	0	0
G6	74	0	0	0	0	0	0	0	0	0	0
G7	10	10	0	0	0	0	1	0	0	0	0
G8	72	72	0	0	0	72	1	0	0	0	1
G9	1	0	0	0	0	0	0	0	0	0	0
G10	139	137	139	0	0	0	0.985612	1	0	0	0
G11	1	1	0	0	0	0	1	0	0	0	0
G12	115	110	0	0	54	0	0.956522	0	0	0.469565	0
G13	4	0	0	0	0	0	0	0	0	0	0
G14	6	0	0	0	0	0	0	0	0	0	0
G15	493	6	0	0	0	0	0.0121704	0	0	0	0
G16	1	0	0	0	0	0	0	0	0	0	0
G17	512	13	0	64	0	0	0.0253906	0	0.125	0	0
G18	25	0	0	0	0	0	0	0	0	0	0
G19	118	18	0	0	0	0	0.152542	0	0	0	0
G20	94	2	0	0	0	0	0.0212766	0	0	0	0
G21	648	24	0	0	0	0	0.037037	0	0	0	0
G22	90	2	0	1	0	0	0.0222222	0	0.0111111	0	0
G23	127	3	0	0	127	0	0.023622	0	0	1	0
G24	4	0	0	0	0	0	0	0	0	0	0
G25	86	0	0	86	0	0	0	0	1	0	0
Total # of samples	2906	400	225	152	181	152

### Sheet: Dataset #2
		# of samples with homoplasy	% of samples with homoplasy
Clonal genotype	# of samples	#11083_G_T	%11083_G_T
G1	18	0	0
G3a	181	2	0.0110497
G5	6	3	0.5
G6	42	23	0.547619
G13a*	2	0	0
G13a	3	0	0
G15	53	1	0.0188679
G17	80	3	0.0375
G18	34	2	0.0588235
G20	56	2	0.0357143
G21	576	0	0
G21a	152	1	0.00657895
GH	35	35	1
G23	30	0	0
G23a	51	0	0
G22	26	0	0
G22a	5	0	0
G22b	88	0	0
Total # of samples	1438	72
