## Supplementary File 3 for "VERSO: a comprehensive framework for the inference of robust phylogenies and the quantification of intra-host genomic diversity of viral samples"

### Sheet: dataset #1 - Amplicon
Genotype ID	Lineage	Probability	Most common countries	Number of taxa	Date range	Days since last sampling
G01	A	0.67	UK, China, USA	613	December-30, October-18	61
G02	A	0.67	UK, China, USA	613	December-30, October-18	61
G03	A	0.67	UK, China, USA	613	December-30, October-18	61
G04	A	0.67	UK, China, USA	613	December-30, October-18	61
G05	B	0.56	UK, China, USA	1696	December-24, October-15	64
G06	B	0.56	UK, China, USA	1696	December-24, October-15	34
G07	B	0.56	UK, China, USA	1696	December-24, October-15	34
G08	B.6	1	India, Singapore, Australia	933	February-14, September-12	97
G09	B.2.1	0.74	UK, USA, Australia	2578	January-23, October-12	49
G10	B.2.1	0.74	UK, USA, Australia	2578	January-23, October-12	67
G11	B.4	0.94	UK, Australia, India	301	January-18, October-12	67
G12	B.4	0.94	UK, Australia, India	301	January-18, October-12	52
G13	B	0.56	UK, China, USA	1696	December-24, October-15	64
G14	B.1	0.54	UK, USA, France	21394	January-10, October-19	60
G15	B.1	0.54	UK, USA, France	21394	January-10, October-19	30
G16	B.1.1	1	UK, USA, Portugal	28655	February-10, October-18	61
G17	B.1.1	0.94	UK, USA, Portugal	28655	February-10, October-18	31
G18	B.1	0.91	UK, USA, France	21394	January-10, October-19	30
G19	B.1	0.99	UK, USA, France	21394	January-10, October-19	44
G20	B.1	0.36	UK, USA, France	21394	January-10, October-19	60
G21	B.1	0.91	UK, USA, France	21394	January-10, October-19	30
G22	B.1.3	0.53	USA, UK, Israel	810	March-05, October-05	74
G23	B.1.2	0.85	USA, UK, United_States	2717	March-09, October-12	67
G24	B.1	1	UK, USA, France	21394	January-10, October-19	60
G25	B.1	1	UK, USA, France	21394	January-10, October-19	60

### Sheet: dataset #2 - RNAseq
Genotype ID	Lineage	Probability	Most common countries	Number of taxa	Date range	Days since last sampling
G01	A	0.67	UK, China, USA	613	December-30, October-18	61
G03a	A.1	1	USA, Australia, Canada	1104	February-24, August-20	120
G05	B	0.56	UK, China, USA	1696	December-24, October-15	64
G06	B	0.56	UK, China, USA	1696	December-24, October-15	34
G13a*	B.1	0.54	UK, USA, France	21394	January-10, October-19	60
G13a	B.1	0.54	UK, USA, France	21394	January-10, October-19	60
G15	B.1	0.54	UK, USA, France	21394	January-10, October-19	30
G17	B.1.1	0.94	UK, USA, Portugal	28655	February-10, October-18	31
G18	B.1	0.91	UK, USA, France	21394	January-10, October-19	30
G20	B.1	0.36	UK, USA, France	21394	January-10, October-19	60
G21	B.1	0.91	UK, USA, France	21394	January-10, October-19	30
G21a	B.1.21	0.94	USA, UK	246	March-09, August-10	130
GH	B.1	0.91	UK, USA, France	21394	January-10, October-19	60
G23	B.1.2	0.85	USA, UK, United_States	2717	March-09, October-12	67
G23a	B.1.2	1	USA, UK, United_States	2717	March-09, October-12	67
G22	B.1.3	0.53	USA, UK, Israel	810	March-05, October-05	74
G22a	B.1.3	1	USA, UK, Israel	810	March-05, October-05	74
G22b	B.1.3	1	USA, UK, Israel	810	March-05, October-05	74
